# Integrated map of somatic mosaicism across human tissues in 25 individuals

**DOI:** 10.64898/2026.09.01.748636

**Authors:** The Somatic Mosaicism across Human Tissues Network, Fritz J. Sedlazeck, Tim H.H. Coorens, Peter J. Park, Andrew B. Stergachis

## Abstract

Although all cells in the body descend from one genome, they accumulate distinct genetic and epigenetic changes over a lifetime, producing a mosaic of somatic variation that can shape development, aging, and disease. This mosaicism is often studied in isolation, leaving unclear how these forms relate within and between individuals. Here, we present the first integrated analysis of the Somatic Mosaicism across Human Tissues (SMaHT) Network’s production resource, profiling up to 20 tissues from 25 donors using short- and long-read, duplex, single-cell, transcriptomic, and epigenomic sequencing, alongside donor-specific near-telomere-to-telomere assemblies. Somatic mutation burden cannot be captured by a single data type or metric, as tissues accumulate distinct variant classes largely independently of one another. Long-read and single-cell data resolved cell-type-specific mutational processes, traced mobile element insertions to source loci, and revealed the developmental timing and functional consequences of individual mutations. Donor-specific assemblies uncovered elevated mutation rates within centromeres and segmental duplications inaccessible to standard reference genomes, while haplotype-resolved chromatin and methylation data showed that nongenetically-deterministic epigenetic states are pervasive across tissues. Together, these findings provide an integrated, multi-scale portrait of somatic mosaicism across the human body, establishing a baseline against which its contributions to aging and disease can be measured.
