## Supplementary material for "Integrated map of somatic mosaicism across human tissues in 25 individuals": Table S3

### Sheet: Table S3
Chromosome	Start	End	Overlapping Gene	High Confidence	Prominent Tissues	N Present Tissues	Present Tissues	N Donors	N Samples	Sample VAF Mean	Sample VAF Min	Sample VAF Max
chr1	99682978	99683197	PALMD	TRUE	Mesoderm	13	FBRO,AORT,TESL,LIVR,MUSC,ESOP,SKNE,ADGL,COAD,ADGR,HART,OVAL,BRHL	18	67	0.24	0.04	1
chr12	112323922	112324163	HECTD4	TRUE	HART	7	HART,MUSC,ADGL,ESOP,BRFL,BRTL,BRCE	9	24	0.3	0.1	0.52
chr12	7148131	7148239	CLSTN3	TRUE	LIVR	10	AORT,LIVR,COAS,TESL,SKSE,COAD,ESOP,HART,ADGL,BRFL	3	21	0.33	0.1	0.75
chr13	92385285	92385857	GPC5	TRUE	BRCE	10	AORT,ESOP,MUSC,LUNG,HART,COAD,BRCE,BRHL,COAS,ADGL	14	18	0.11	0.04	0.2
chr3	111780232	111780440	PHLDB2	TRUE	LIVR	13	MUSC,HART,AORT,ADGR,LIVR,COAS,ESOP,OVAL,COAD,BRHR,TESL,LUNG,BRTL	7	38	0.29	0.03	0.75
chr4	109850329	109850511	LRIT3	TRUE	LIVR	1	LIVR	7	16	0.38	0.17	0.75
chr4	86842672	86842910	SLC10A6	TRUE	SKI	4	SKSE,HART,SKNE,COAS	12	36	0.24	0.09	0.41
