## Supplementary material for "Integrated map of somatic mosaicism across human tissues in 25 individuals": Table S6

### Sheet: Table S6
TISSUE (CODE)	MEDIAN %
OVAL (3Y)	0.3394
TESL (3U)	0.3556
HART (3S)	0.3913
BRCE (3AM)	0.4309
BUCC (3B)	0.4362
MUSC (3AH)	0.4417
BRFL (3AK)	0.4435
BRHR (3AO)	0.45
BRHL (3AN)	0.4564
ESOP (3C)	0.4608
ADGR (3M)	0.4696
BRTL (3AL)	0.471
LIVR (3I)	0.5
LUNG (3Q)	0.5168
ADGL (3K)	0.5195
AORT (3O)	0.5494
CODS (3G)	0.5524
COAS (3E)	0.561
SKSE (3AD)	0.4792
SKNE (3AF)	0.4672
BLOO (3A)	0.5746
BLOO*2	0.6535
BLOO+SKSE	0.7414
BLOO+SKNE	0.7259
BLOO+BUCC	0.6593
BLOO+SKSE+SKNE	0.8148
BLOO+BUCC+SKSE	0.7852
BLOO+BUCC+SKNE	0.7704
BLOO+SKSE+SKNE+BUCC	0.8444
