## Supplementary material for "Integrated map of somatic mosaicism across human tissues in 25 individuals": Table S7

### Sheet: Table S7
	SMHT012	SMHT004	SMHT001	SMHT005	SMHT023	SMHT024	SMHT020	SMHT017	SMHT018	SMHT040	SMHT043	Mean
QV	56.0297	57.0536	57.9178	56.5881	57.6437	57.7047	60.14	59.0263	56.87	60.13	58.35	57.9504
Contig N50 (Mbp)	134.727	134.727	134.249	145.72	145.741	135.142	136.844	135.43	133.58	133.785	138.473	137.129
Number of contigs + scaffolds	104	83	114	84	59	70	57	66	103	76	79	81.36
number of T2T contigs+scaffolds	25	28	25	18	23	22	32	29	31	21	14	24.36
